# HEB collaborates with TCR signaling to upregulate *Id3* and enable γδT17 cell maturation in the fetal thymus

**DOI:** 10.1101/2025.06.08.658490

**Authors:** Johanna S. Selvaratnam, Juliana Dutra Barbosa da Rocha, Vinothkumar Rajan, Helen Wang, Emily C. Reddy, Miki S. Gams, Jenny Jiahuan Liu, Cornelis Murre, David L. Wiest, Cynthia J. Guidos, Juan Carlos Zúñiga-Pflücker, Michele K. Anderson

**Affiliations:** Biological Sciences, Sunnybrook Research Institute, Toronto, ON, Canada; Department of Immunology, University of Toronto, Toronto, ON, Canada; Hospital for Sick Children, Toronto, ON, Canada; Department of Molecular Biology, University of California at San Diego, La Jolla, CA, USA; Blood Cell Development and Function Program, Fox Chase Cancer Center, Philadelphia, PA, USA

## Abstract

T cells expressing the γδ T cell receptor (TCR) develop in a stepwise process initiating at the αβ/γδ T cell branchpoint followed by maturation and acquisition of effector functions, including the ability to produce interleukin-17 (IL-17) as γδT17 cells. Previous studies linked TCR signal strength and fate choices to the transcriptional regulator HEB (*Tcf12*) and its antagonist, Id3, but how these factors regulate different stages of γδ T cell development has not been determined. We found that immature fetal γδTCR^+^ cells from conditional *Tcf12* knockout (HEB cKO) mice were defective in activating the γδT17 program at an early stage, whereas *Id3* deficient (Id3-KO) mice displayed a partial block in γδT17 maturation and a defect in IL-17 production. We also found that HEB cKO mice failed to upregulate *Id3* during γδT17 development, whereas HEB overexpression elevated the levels of *Id3* in collaboration with TCR signaling. Moreover, Egr2 and HEB were bound to several of the same regulatory sites on the *Id3* gene locus in the context of early T cell development. Therefore, our findings reveal an interlinked sequence of events during which HEB and TCR signaling synergize to upregulate *Id3*, which enables maturation and acquisition of the γδT17 effector program.

**One Sentence Summary:** The transcription factor HEB synergizes with TCR signaling to upregulate *Id3*, which is required for the maturation of fetal IL-17-producing γδ T cells.
