## Supplementary material for "HEB collaborates with TCR signaling to upregulate *Id3* and enable γδT17 cell maturation in the fetal thymus": Figure 2 - figure 2 supplement 1

### Sheet: Sheet1
Supplementary Table 1. References for curated gene list used to identify differentially expressed genes and assign cluster identities in Fig. 2 and Fig. 6
	First author	Sagar	Mistri	Spidale	Yang	Narayan	Liu	Inacio	du Halgouet
	Article Identifier	PMC7327493	PMC11630817	PMC6249057	PMID: 37815917	PMC3427768	PMC7648132	PMC11876068	PMC10834366
	Tissue	Thymus	Thymus	Thymus	Thymus	Thymus	Skin	Lymph nodes	Various peripheral
Gene	Gene alias
5830411N06Rik	Scart2	x		x			x	x	x
Bcl11b				x		x		x
Bcl2			x					x
Blk		x	x	x	x			x	x
Ccr2		x	x		x		x	x	x
Ccr7		x			x			x	x
Ccr9		x		x				x	x
Cd160			x					x	x
Cd163l1	Scart1			x			x	x	x
Cd2		x						x
Cd24a	CD24		x					x	x
Cd28		x						x
Cd4			x				x	x	x
Cd44		x			x		x	x	x
Cd5		x			x			x	x
Cd69		x					x	x	x
Cd7		x						x	x
Cd8a			x				x	x	x
Cd8b1			x					x
Cldn4			x
Cpa3		x	x	x
Ctla4			x					x
Cx3cr1			x					x
Egr2				x		x		x
Eomes		x			x	x	x	x	x
Ets1				x				x
Etv5		x	x	x		x		x	x
Fcer1g								x	x
Gata3				x		x		x
Gzma		x		x				x	x
Gzmb		x			x			x	x
Hivep3		x						x	x
Icos		x					x	x	x
Id2		x		x		x		x	x
Id3						x		x	x
Ifitm1		x
Ifngr1		x				x		x
Igfbp4			x					x
Ikzf2	Helios	x						x
Il12a			x					x
Il17a		x			x		x	x	x
Il17re				x		x		x
Il18r1		x				x		x
Il1r1		x				x		x
Il23r		x				x		x	x
Il2rb	CD122	x				x		x	x
Il4		x						x	x
Il7r	CD127	x		x		x	x	x	x
Klf2					x			x	x
Lck					x			x
Lef1		x		x		x		x
Lmo4		x						x
Maf		x		x	x	x		x	x
Ms4a4b		x						x
Myb				x		x		x	x
Nfatc1					x			x	x
Nfil3	E4BP4			x				x
Nkg7					x			x
Notch1				x				x
Nr4a1	Nur77	x						x	x
Nrgn	Neurogranin	x						x
Nt5e	CD73		x					x
P2rx1			x					x
Pdcd1			x					x	x
Prkch	Protein kinase C eta				x			x	x
Rag1			x
Rag2				x
Rmnd5a			x					x
Rorc	RORgt	x		x	x	x	x	x	x
Runx1				x				x	x
S1pr1		x			x			x	x
Sell	L-selectin				x			x	x
Sh2d1a	SAP		x					x
Slamf1			x					x
Slamf6			x					x
Slamf7			x					x
Sox13		x		x	x	x		x
Sox4				x		x		x	x
Sox5						x		x	x
Syk				x				x
Tbx21	T-bet	x			x		x	x	x
Tcf12	HEB			x		x		x
Tcf3	E2A			x		x		x	x
Tcf7	TCF1					x		x	x
Themis				x				x	x
Tox								x	x
Tox2			x			x		x
Tyrobp						x		x
Vdr	Vitamin D receptor			x				x
Zbtb16	PLZF			x		x		x	x
