## Supplementary material for "HEB collaborates with TCR signaling to upregulate *Id3* and enable γδT17 cell maturation in the fetal thymus": Figure 4 - figure supplement 2

### Sheet: KEGG Down enrichment
Figure 4 - figure supplement 2. Enriched KEGG pathways and gene members between WT and HEB cKO gdT17 precursor populations, as shown in Fig. 4B
Enrichment FDR	nGenes	Pathway Genes	Fold Enrichment	Pathway	Genes
6.093e-09	16	103	9.02861	Path:mmu04660 T cell receptor signaling pathway	Cd3d Cd3g Cd247 Cd8a Itk Lat Lcp2 Nck2 Nfkbia Nfkbie Pdcd1 Prkcq Rasgrp1 Cblb Vav1 Zap70
2.51679e-07	13	87	8.68485	Path:mmu04658 Th1 and Th2 cell differentiation	Runx3 Cd3d Cd3g Cd247 Gata3 Ifngr1 Lat Nfkbia Nfkbie Notch3 Prkcq Stat4 Zap70
2.51679e-07	14	104	7.82407	Path:mmu04659 Th17 cell differentiation	Cd3d Cd3g Cd247 Gata3 Ifngr1 Il17a Lat Nfkbia Nfkbie Prkcq Rorc Tgfbr2 Zap70 Il21r
2.03635e-05	11	88	7.26521	Path:mmu05235 PD-L1 expression and PD-1 checkpoint pathway in cancer	Cd3d Cd3g Cd247 Ifngr1 Lat Nfkbia Nfkbie Pdcd1 Prkcq Rasgrp1 Zap70
0.00138157	10	114	5.09839	Path:mmu04670 Leukocyte transendothelial migration	Ctnnb1 Cxcr4 Itgb2 Itk Prkcb Ptk2b Sipa1 Vav1 Rapgef3 Myl10
0.00296643	9	105	4.98186	Path:mmu04064 NF-kappa B signaling pathway	Bcl2 Lat Nfkbia Prkcb Prkcq Syk Tnfrsf1a Tnfsf11 Zap70
0.0014417	10	117	4.96767	Path:mmu04650 Natural killer cell mediated cytotoxicity	Cd247 Ifngr1 Itgb2 Lat Lcp2 Prkcb Ptk2b Syk Vav1 Zap70
0.0125173	9	135	3.87478	Path:mmu04142 Lysosome	Ctsb Ctsl Lamp1 Lipa Slc11a2 Psap Cd164 Ppt2 Abcb9
0.0104614	10	156	3.72575	Path:mmu04390 Hippo signaling pathway	Bmp7 Ctnnb1 Ccnd3 Itgb2 Lef1 Bbc3 Ppp1cc Tgfbr2 Wnt8b Nkd1
0.00603129	22	542	2.35918	Path:mmu05200 Pathways in cancer	Camk2d Bcl2 Ctnnb1 Ccnd3 Cxcr4 Ctbp1 Gng10 Ifngr1 Arhgef1 Lef1 Bbc3 Nfkbia Notch3 Prkcb Ptger4 Rasgrp1 Stat4 Tgfbr2 Traf4 Wnt8b Ets1 Stk4
